# D^R^e^A^mocracy: A Method to Capitalize on Prior Drug Discovery Efforts to Highlight Candidate Drugs for Repurposing

**DOI:** 10.1101/2023.01.12.523717

**Authors:** Kyriaki Savva, Margarita Zachariou, Marilena Bourdakou, Nikolas Dietis, George M. Spyrou

## Abstract

In the area of drug research, several computational drug repurposing studies have highlighted candidate repurposed drugs, as well as drugs from clinical trial studies in different phases. To our knowledge, the aggregation of the proposed lists of drugs by previous studies has not been extensively exploited towards the generation of a dynamic reference matrix regarding the disease-related frequencies of drug features such as the modes of action, the initial indications and the targeted pathways. To fill this knowledge gap, we performed a weight-modulated majority voting of the modes of action, initial indications and targeted pathways of the drugs in a well-known repository, namely the Drug Repurposing Hub. Our method, D^R^e^A^mocracy, exploits this pile of information and creates frequency tables and finally a disease suitability score for each drug. As a testbed, we applied this method to a group of neurodegenerative diseases (Alzheimer’s, Parkinson’s, Huntington’s and Multiple Sclerosis). A super-reference table with drug suitability scores has been created for all four neurodegenerative diseases and can be queried for any drug candidate against them. Top-scored drugs for Alzheimer’s disease include *agomelatine* and *mirtazapine*, for Parkinson’s disease *apomorphine* and *pramipexole*, for Huntington’s *fluphezine* and *perphezine*, and for Multiple Sclerosis *zonisamide* and *disopyramide*. Overall, D^R^e^A^mocracy is a methodology that leverages the existing experimental and/or computational knowledge (1) to reveal trends in selected tracks of drug discovery research that includes modes of action, targeted pathways and initial indications for the investigated drugs and (2) to score new candidate drugs for repurposing against a selected disease.
