## Supplementary Table 1 for "D^R^e^A^mocracy: A Method to Capitalize on Prior Drug Discovery Efforts to Highlight Candidate Drugs for Repurposing"

### Sheet: table1
Table 1: Alzheimer's Disease publications used in this study extracted from pubmed
PMID	Title	Authors	Citation
25141174	Molecular investigations of protriptyline as a multi-target directed ligand in Alzheimer's disease	Bansode SB, Jana AK, Batkulwar KB, Warkad SD, Joshi RS, Sengupta N, Kulkarni MJ.	PLoS One. 2014 Aug 20;9(8):e105196. doi: 10.1371/journal.pone.0105196. eCollection 2014.
26066505	Checking the STEP-Associated Trafficking and Internalization of Glutamate Receptors for Reduced Cognitive Deficits: A Machine Learning Approach-Based Cheminformatics Study and Its Application for Drug Repurposing	Jamal S, Goyal S, Shanker A, Grover A.	PLoS One. 2015 Jun 12;10(6):e0129370. doi: 10.1371/journal.pone.0129370. eCollection 2015.
26197808	Bioinformatics methods in drug repurposing for Alzheimer's disease	Siavelis JC, Bourdakou MM, Athanasiadis EI, Spyrou GM, Nikita KS.	Brief Bioinform. 2016 Mar;17(2):322-35. doi: 10.1093/bib/bbv048. Epub 2015 Jul 21.
28005991	Drug Repositioning for Alzheimer's Disease Based on Systematic 'omics' Data Mining	Zhang M, Schmitt-Ulms G, Sato C, Xi Z, Zhang Y, Zhou Y, St George-Hyslop P, Rogaeva E.	PLoS One. 2016 Dec 22;11(12):e0168812. doi: 10.1371/journal.pone.0168812. eCollection 2016.
27151405	DrugGenEx-Net: a novel computational platform for systems pharmacology and gene expression-based drug repurposing	Issa NT, Kruger J, Wathieu H, Raja R, Byers SW, Dakshanamurthy S.	BMC Bioinformatics. 2016 May 5;17(1):202. doi: 10.1186/s12859-016-1065-y.
28155639	Inferring new indications for approved drugs via random walk on drug-disease heterogenous networks	Liu H, Song Y, Guan J, Luo L, Zhuang Z.	BMC Bioinformatics. 2016 Dec 23;17(Suppl 17):539. doi: 10.1186/s12859-016-1336-7.
28123400	Six psychotropics for pre-symptomatic & early Alzheimer's (MCI), Parkinson's, and Huntington's disease modification	Lauterbach EC.	Neural Regen Res. 2016 Nov;11(11):1712-1726. doi: 10.4103/1673-5374.194708.
29078760	In silico repurposing of antipsychotic drugs for Alzheimer's disease	Kumar S, Chowdhury S, Kumar S.	BMC Neurosci. 2017 Oct 27;18(1):76. doi: 10.1186/s12868-017-0394-8.
28035920	Using Drugs as Molecular Probes: A Computational Chemical Biology Approach in Neurodegenerative Diseases	Emon MA, Kodamullil AT, Karki R, Younesi E, Hofmann-Apitius M.	J Alzheimers Dis. 2017;56(2):677-686. doi: 10.3233/JAD-160222.
29935546	Alzheimer's disease master regulators analysis: search for potential molecular targets and drug repositioning candidates	Vargas DM, De Bastiani MA, Zimmer ER, Klamt F.	Alzheimers Res Ther. 2018 Jun 23;10(1):59. doi: 10.1186/s13195-018-0394-7.
29199645	Epigenetic Drug Repositioning for Alzheimer's Disease Based on Epigenetic Targets in Human Interactome	Chatterjee P, Roy D, Rathi N.	J Alzheimers Dis. 2018;61(1):53-65. doi: 10.3233/JAD-161104.
29743517	Identification of new EphA4 inhibitors by virtual screening of FDA-approved drugs	Gu S, Fu WY, Fu AKY, Tong EPS, Ip FCF, Huang X, Ip NY.	Sci Rep. 2018 May 9;8(1):7377. doi: 10.1038/s41598-018-25790-1.
29932108	Proximal Pathway Enrichment Analysis for Targeting Comorbid Diseases via Network Endopharmacology	Aguirre-Plans J, Piñero J, Menche J, Sanz F, Furlong LI, Schmidt HHHW, Oliva B, Guney E.	Pharmaceuticals (Basel). 2018 Jun 22;11(3):61. doi: 10.3390/ph11030061.
30314892	Re-thinking Alzheimer's disease therapeutic targets using gene-based tests	Kwok MK, Lin SL, Schooling CM.	EBioMedicine. 2018 Nov;37:461-470. doi: 10.1016/j.ebiom.2018.10.001. Epub 2018 Oct 9.
31755891	Comprehensive analysis of the lncRNA-associated ceRNA network identifies neuroinflammation biomarkers for Alzheimer's disease	Zhou Y, Xu Z, Yu Y, Cao J, Qiao Y, Qiao H, Suo G.	Mol Omics. 2019 Dec 2;15(6):459-469. doi: 10.1039/c9mo00129h.
31116390	deepDR: a network-based deep learning approach to in silico drug repositioning	Zeng X, Zhu S, Liu X, Zhou Y, Nussinov R, Cheng F.	Bioinformatics. 2019 Dec 15;35(24):5191-5198. doi: 10.1093/bioinformatics/btz418.
31492831	Drug repurposing for Alzheimer's disease based on transcriptional profiling of human iPSC-derived cortical neurons	Williams G, Gatt A, Clarke E, Corcoran J, Doherty P, Chambers D, Ballard C.	Transl Psychiatry. 2019 Sep 6;9(1):220. doi: 10.1038/s41398-019-0555-x.
31534955	Predicting Drug-Disease Associations via Using Gaussian Interaction Profile and Kernel-Based Autoencoder	Jiang HJ, Huang YA, You ZH.	Biomed Res Int. 2019 Aug 27;2019:2426958. doi: 10.1155/2019/2426958. eCollection 2019.
31217489	Shared Molecular Signatures Across Neurodegenerative Diseases and Herpes Virus Infections Highlights Potential Mechanisms for Maladaptive Innate Immune Responses	Costa Sa AC, Madsen H, Brown JR.	Sci Rep. 2019 Jun 19;9(1):8795. doi: 10.1038/s41598-019-45129-8.
30551512	The exploration of novel Alzheimer's therapeutic agents from the pool of FDA approved medicines using drug repositioning, enzyme inhibition and kinetic mechanism approaches	Hassan M, Raza H, Abbasi MA, Moustafa AA, Seo SY.	Biomed Pharmacother. 2019 Jan;109:2513-2526. doi: 10.1016/j.biopha.2018.11.115. Epub 2018 Dec 3.
31634797	Unlocking the concealed targets using system biology mapping for Alzheimer's disease	Joshi P, Kawade V, Dhulap S, Goel M.	Pharmacol Rep. 2019 Dec;71(6):1104-1107. doi: 10.1016/j.pharep.2019.06.012. Epub 2019 Jun 29.
30234434	Application of molecular framework-based data-mining method in the search for beta-secretase 1 inhibitors through drug repurposing	Ion GND, Mihai DP, Lupascu G, Nitulescu GM.	J Biomol Struct Dyn. 2019 Sep;37(14):3674-3685. doi: 10.1080/07391102.2018.1526115. Epub 2018 Nov 13.
32063857	A Proteotranscriptomic-Based Computational Drug-Repositioning Method for Alzheimer's Disease	Lee SY, Song MY, Kim D, Park C, Park DK, Kim DG, Yoo JS, Kim YH.	Front Pharmacol. 2020 Jan 29;10:1653. doi: 10.3389/fphar.2019.01653. eCollection 2019.
31792364	Blood biomarkers for memory: toward early detection of risk for Alzheimer disease, pharmacogenomics, and repurposed drugs	Niculescu AB, Le-Niculescu H, Roseberry K, Wang S, Hart J, Kaur A, Robertson H, Jones T, Strasburger A, Williams A, Kurian SM, Lamb B, Shekhar A, Lahiri DK, Saykin AJ.	Mol Psychiatry. 2020 Aug;25(8):1651-1672. doi: 10.1038/s41380-019-0602-2. Epub 2019 Dec 2.
32656864	Harnessing endophenotypes and network medicine for Alzheimer's drug repurposing	Fang J, Pieper AA, Nussinov R, Lee G, Bekris L, Leverenz JB, Cummings J, Cheng F.	Med Res Rev. 2020 Nov;40(6):2386-2426. doi: 10.1002/med.21709. Epub 2020 Jul 13.
33110983	Machine Learning for Discovery of GSK3β Inhibitors	Vignaux PA, Minerali E, Foil DH, Puhl AC, Ekins S.	ACS Omega. 2020 Oct 12;5(41):26551-26561. doi: 10.1021/acsomega.0c03302. eCollection 2020 Oct 20.
31543038	Reappraisal of FDA approved drugs against Alzheimer's disease based on differential gene expression and protein interaction network analysis: an in silico approach	G N S HS, Ganesan Rajalekshmi S, Murahari M, Burri RR.	J Biomol Struct Dyn. 2020 Aug;38(13):3972-3989. doi: 10.1080/07391102.2019.1671231. Epub 2019 Oct 14.
32516365	Screening novel drug candidates for Alzheimer's disease by an integrated network and transcriptome analysis	Peng Y, Yuan M, Xin J, Liu X, Wang J.	Bioinformatics. 2020 Nov 1;36(17):4626-4632. doi: 10.1093/bioinformatics/btaa563.
33304987	Targeting abnormal metabolism in Alzheimer's disease: The Drug Repurposing for Effective Alzheimer's Medicines (DREAM) study	Desai RJ, Varma VR, Gerhard T, Segal J, Mahesri M, Chin K, Nonnenmacher E, Gabbeta A, Mammen AM, Varma S, Horton DB, Kim SC, Schneeweiss S, Thambisetty M.	Alzheimers Dement (N Y). 2020 Nov 26;6(1):e12095. doi: 10.1002/trc2.12095. eCollection 2020.
32657406	Combining phenome-driven drug-target interaction prediction with patients' electronic health records-based clinical corroboration toward drug discovery	Zhou M, Zheng C, Xu R.	Bioinformatics. 2020 Jul 1;36(Suppl_1):i436-i444. doi: 10.1093/bioinformatics/btaa451.
32183090	Exploratory Analysis of iPSCS-Derived Neuronal Cells as Predictors of Diagnosis and Treatment of Alzheimer Disease	Cavalli E, Battaglia G, Basile MS, Bruno V, Petralia MC, Lombardo SD, Pennisi M, Kalfin R, Tancheva L, Fagone P, Nicoletti F, Mangano K.	Brain Sci. 2020 Mar 13;10(3):166. doi: 10.3390/brainsci10030166.
32059848	Identifying inducers of BDNF gene expression from pharmacologically validated compounds; antipyretic drug dipyrone increases BDNF mRNA in neurons	Fukuchi M.	Biochem Biophys Res Commun. 2020 Apr 16;524(4):957-962. doi: 10.1016/j.bbrc.2020.02.019. Epub 2020 Feb 12.
33941241	Artificial intelligence-based computational framework for drug-target prioritization and inference of novel repositionable drugs for Alzheimer's disease	Tsuji S, Hase T, Yachie-Kinoshita A, Nishino T, Ghosh S, Kikuchi M, Shimokawa K, Aburatani H, Kitano H, Tanaka H.	Alzheimers Res Ther. 2021 May 3;13(1):92. doi: 10.1186/s13195-021-00826-3.
34276354	Computational Drug Repurposing for Alzheimer's Disease Using Risk Genes From GWAS and Single-Cell RNA Sequencing Studies	Xu Y, Kong J, Hu P.	Front Pharmacol. 2021 Jun 30;12:617537. doi: 10.3389/fphar.2021.617537. eCollection 2021.
33274491	Disproportionality analysis in VigiBase as a drug repositioning method for the discovery of potentially useful drugs in Alzheimer's disease	Chrétien B, Jourdan JP, Davis A, Fedrizzi S, Bureau R, Sassier M, Rochais C, Alexandre J, Lelong-Boulouard V, Dolladille C, Dallemagne P.	Br J Clin Pharmacol. 2021 Jul;87(7):2830-2837. doi: 10.1111/bcp.14690. Epub 2020 Dec 23.
33589615	Machine learning identifies candidates for drug repurposing in Alzheimer's disease	Rodriguez S, Hug C, Todorov P, Moret N, Boswell SA, Evans K, Zhou G, Johnson NT, Hyman BT, Sorger PK, Albers MW, Sokolov A.	Nat Commun. 2021 Feb 15;12(1):1033. doi: 10.1038/s41467-021-21330-0.
33627474	Multimodal single-cell/nucleus RNA sequencing data analysis uncovers molecular networks between disease-associated microglia and astrocytes with implications for drug repurposing in Alzheimer's disease	Xu J, Zhang P, Huang Y, Zhou Y, Hou Y, Bekris LM, Lathia J, Chiang CW, Li L, Pieper AA, Leverenz JB, Cummings J, Cheng F.	Genome Res. 2021 Oct;31(10):1900-1912. doi: 10.1101/gr.272484.120. Epub 2021 Feb 24.
33659028	Repositioning Drugs to the Mitochondrial Fusion Protein 2 by Three-Tunnel Deep Neural Network for Alzheimer's Disease	Wang X, Zhong Y, Ding M.	Front Genet. 2021 Feb 15;12:638330. doi: 10.3389/fgene.2021.638330. eCollection 2021.
32164502	Repurposing Antihypertensive Drugs for the Management of Alzheimer's Disease	Law CSW, Yeong KY.	Curr Med Chem. 2021;28(9):1716-1730. doi: 10.2174/0929867327666200312114223.
32834116	Repurposing of existing FDA approved drugs for Neprilysin inhibition: An in-silico study	Sankhe R, Rathi E, Manandhar S, Kumar A, Pai SRK, Kini SG, Kishore A.	J Mol Struct. 2021 Jan 15;1224:129073. doi: 10.1016/j.molstruc.2020.129073. Epub 2020 Aug 12.
34095679	Therapeutic Targeting of Repurposed Anticancer Drugs in Alzheimer's Disease: Using the Multiomics Approach	Advani D, Kumar P.	ACS Omega. 2021 May 19;6(21):13870-13887. doi: 10.1021/acsomega.1c01526. eCollection 2021 Jun 1.
33615172	Sulfonylurea Class of Antidiabetic Drugs Inhibit Acetylcholinesterase Activity: Unexplored Auxiliary Pharmacological Benefit toward Alzheimer's Disease	Baruah P, Das A, Paul D, Chakrabarty S, Aguan K, Mitra S.	ACS Pharmacol Transl Sci. 2021 Jan 6;4(1):193-205. doi: 10.1021/acsptsci.0c00168. eCollection 2021 Feb 12.
33170091	Drug repurposing for Alzheimer's disease: in silico and in vitro investigation of FDA-approved drugs as acetylcholinesterase inhibitors	Kumar N, Gahlawat A, Kumar RN, Singh YP, Modi G, Garg P.	J Biomol Struct Dyn. 2022 Apr;40(7):2878-2892. doi: 10.1080/07391102.2020.1844054. Epub 2020 Nov 10.
33377311	Repurposing FDA-Approved Compounds for the Discovery of Glutaminyl Cyclase Inhibitors as Drugs Against Alzheimer's Disease	Xu C, Zou H, Yu X, Xie Y, Cai J, Shang Q, Ouyang N, Wang Y, Xu P, He Z, Wu H.	ChemistryOpen. 2021 Sep;10(9):877-881. doi: 10.1002/open.202000235. Epub 2020 Dec 30.
