## Supplementary Table 2 for "D^R^e^A^mocracy: A Method to Capitalize on Prior Drug Discovery Efforts to Highlight Candidate Drugs for Repurposing"

### Sheet: table2
Table 2: Parkinson's Disease publications used in this study extracted from pubmed
PMID	Title	Authors	Citation
34445767	Suppression of LPS-Induced Inflammation and Cell Migration by Azelastine through Inhibition of JNK/NF-κB Pathway in BV2 Microglial Cells	Nguyen PL, Bui BP, Duong MTH, Lee K, Ahn HC, Cho J.	Int J Mol Sci. 2021 Aug 23;22(16):9061. doi: 10.3390/ijms22169061.
34378011	Drug repositioning based on the heterogeneous information fusion graph convolutional network	Cai L, Lu C, Xu J, Meng Y, Wang P, Fu X, Zeng X, Su Y.	Brief Bioinform. 2021 Aug 10:bbab319. doi: 10.1093/bib/bbab319. Online ahead of print.
34285770	Structural binding site comparisons reveal Crizotinib as a novel LRRK2 inhibitor	Bolz SN, Salentin S, Jennings G, Haupt VJ, Sterneckert J, Schroeder M.	Comput Struct Biotechnol J. 2021 Jun 10;19:3674-3681. doi: 10.1016/j.csbj.2021.06.013. eCollection 2021.
33567615	Repurposing of Omarigliptin as a Neuroprotective Agent Based on Docking with A(2A) Adenosine and AChE Receptors, Brain GLP-1 Response and Its Brain/Plasma Concentration Ratio after 28 Days Multiple Doses in Rats Using LC-MS/MS	Ayoub BM, Michel HE, Mowaka S, Hendy MS, Tadros MM.	Molecules. 2021 Feb 8;26(4):889. doi: 10.3390/molecules26040889.
33237524	Virtual screening and drug repurposing experiments to identify potential novel selective MAO-B inhibitors for Parkinson's disease treatment	Crisan L, Istrate D, Bora A, Pacureanu L.	Mol Divers. 2021 Aug;25(3):1775-1794. doi: 10.1007/s11030-020-10155-6. Epub 2020 Nov 25.
33219601	Using artificial intelligence to identify anti-hypertensives as possible disease modifying agents in Parkinson's disease	Visanji NP, Madan P, Lacoste AMB, Buleje I, Han Y, Spangler S, Kalia LV, Hensley Alford S, Marras C.	Pharmacoepidemiol Drug Saf. 2021 Feb;30(2):201-209. doi: 10.1002/pds.5176. Epub 2020 Nov 30.
33211252	Parkinson's Disease Master Regulators on Substantia Nigra and Frontal Cortex and Their Use for Drug Repositioning	Vargas DM, De Bastiani MA, Parsons RB, Klamt F.	Mol Neurobiol. 2021 Apr;58(4):1517-1534. doi: 10.1007/s12035-020-02203-x. Epub 2020 Nov 19.
33132905	Ofloxacin as a Disruptor of Actin Aggresome "Hirano Bodies": A Potential Repurposed Drug for the Treatment of Neurodegenerative Diseases	Pathak S, Parkar H, Tripathi S, Kale A.	Front Aging Neurosci. 2020 Oct 6;12:591579. doi: 10.3389/fnagi.2020.591579. eCollection 2020.
32764756	A machine learning and network framework to discover new indications for small molecules	Gilvary C, Elkhader J, Madhukar N, Henchcliffe C, Goncalves MD, Elemento O.	PLoS Comput Biol. 2020 Aug 7;16(8):e1008098. doi: 10.1371/journal.pcbi.1008098. eCollection 2020 Aug.
32650066	In silico drug repositioning of FDA-approved drugs to predict new inhibitors for alpha-synuclein aggregation	Jafaripour SS, Gharaghani S, Nazarshodeh E, Haider S, Saboury AA.	Comput Biol Chem. 2020 Oct;88:107308. doi: 10.1016/j.compbiolchem.2020.107308. Epub 2020 Jun 24.
32410265	Identifying drugs with disease-modifying potential in Parkinson's disease using artificial intelligence and pharmacoepidemiology	Maclagan LC, Visanji NP, Cheng Y, Tadrous M, Lacoste AMB, Kalia LV, Bronskill SE, Marras C.	Pharmacoepidemiol Drug Saf. 2020 Aug;29(8):864-872. doi: 10.1002/pds.5015. Epub 2020 May 14.
31217489	Shared Molecular Signatures Across Neurodegenerative Diseases and Herpes Virus Infections Highlights Potential Mechanisms for Maladaptive Innate Immune Responses	Costa Sa AC, Madsen H, Brown JR.	Sci Rep. 2019 Jun 19;9(1):8795. doi: 10.1038/s41598-019-45129-8.
30309833	Drug Repositioning to Accelerate Drug Development Using Social Media Data: Computational Study on Parkinson Disease	Zhao M, Yang CC.	J Med Internet Res. 2018 Oct 11;20(10):e271. doi: 10.2196/jmir.9646.
29216719	Prevalent placement error of deep brain stimulation electrode in movement disorders (technical considerations)	Kloc M, Kosutzka Z, Steno J, Valkovic P.	Bratisl Lek Listy. 2017;118(11):647-653. doi: 10.4149/BLL_2017_123.
27151405	DrugGenEx-Net: a novel computational platform for systems pharmacology and gene expression-based drug repurposing	Issa NT, Kruger J, Wathieu H, Raja R, Byers SW, Dakshanamurthy S.	BMC Bioinformatics. 2016 May 5;17(1):202. doi: 10.1186/s12859-016-1065-y.
25576361	A bidirectional drug repositioning approach for Parkinson's disease through network-based inference	Rakshit H, Chatterjee P, Roy D.	Biochem Biophys Res Commun. 2015 Feb 13;457(3):280-7. doi: 10.1016/j.bbrc.2014.12.101. Epub 2015 Jan 7.
