## Supplementary Table 3 for "D^R^e^A^mocracy: A Method to Capitalize on Prior Drug Discovery Efforts to Highlight Candidate Drugs for Repurposing"

### Sheet: table3
Table 3: Huntington's Disease publications used in this study extracted from pubmed
PMID	Title	Authors	Citation
34655901	Interactome of human and SARS-CoV-2 proteins to identify human hub proteins associated with comorbidities	Ghosh N, Saha I, Sharma N.	Comput Biol Med. 2021 Oct 6;138:104889. doi: 10.1016/j.compbiomed.2021.104889. Online ahead of print.
33525510	Known Drugs Identified by Structure-Based Virtual Screening Are Able to Bind Sigma-1 Receptor and Increase Growth of Huntington Disease Patient-Derived Cells	Battista T, Pascarella G, Staid DS, Colotti G, Rosati J, Fiorillo A, Casamassa A, Vescovi AL, Giabbai B, Semrau MS, Fanelli S, Storici P, Squitieri F, Morea V, Ilari A.	Int J Mol Sci. 2021 Jan 28;22(3):1293. doi: 10.3390/ijms22031293.
32898862	Gene expression profiles complement the analysis of genomic modifiers of the clinical onset of Huntington disease	Wright GEB, Caron NS, Ng B, Casal L, Casazza W, Xu X, Ooi J, Pouladi MA, Mostafavi S, Ross CJD, Hayden MR.	Hum Mol Genet. 2020 Sep 29;29(16):2788-2802. doi: 10.1093/hmg/ddaa184.
