## Supplementary Table 4 for "D^R^e^A^mocracy: A Method to Capitalize on Prior Drug Discovery Efforts to Highlight Candidate Drugs for Repurposing"

### Sheet: table4
Table 4: Multiple Sclerosis publications used in this study extracted from pubmed
PMID	Title	Authors	Citation
34284104	An integrative study of genetic variants with brain tissue expression identifies viral etiology and potential drug targets of multiple sclerosis	Manuel AM, Dai Y, Freeman LA, Jia P, Zhao Z.	Mol Cell Neurosci. 2021 Sep;115:103656. doi: 10.1016/j.mcn.2021.103656. Epub 2021 Jul 17.
32895696	Discerning novel drug targets for treating Mycobacterium avium ss. paratuberculosis-associated autoimmune disorders: an in silico approach	Garg A, Singhal N, Kumar M.	Brief Bioinform. 2021 May 20;22(3):bbaa195. doi: 10.1093/bib/bbaa195.
34123272	Target identification among known drugs by deep learning from heterogeneous networks	Zeng X, Zhu S, Lu W, Liu Z, Huang J, Zhou Y, Fang J, Huang Y, Guo H, Li L, Trapp BD, Nussinov R, Eng C, Loscalzo J, Cheng F.	Chem Sci. 2020 Jan 13;11(7):1775-1797. doi: 10.1039/c9sc04336e.
31627017	Analysis of defective pathways and drug repositioning in Multiple Sclerosis via machine learning approaches	deAndrés-Galiana EJ, Bea G, Fernández-Martínez JL, Saligan LN.	Comput Biol Med. 2019 Dec;115:103492. doi: 10.1016/j.compbiomed.2019.103492. Epub 2019 Oct 9.
31480671	Computational Drug Repurposing Algorithm Targeting TRPA1 Calcium Channel as a Potential Therapeutic Solution for Multiple Sclerosis	Mihai DP, Nitulescu GM, Ion GND, Ciotu CI, Chirita C, Negres S.	Pharmaceutics. 2019 Sep 2;11(9):446. doi: 10.3390/pharmaceutics11090446.
30590025	Repurposing of omeprazole for oligodendrocyte differentiation and remyelination	Zhu K, Sun J, Kang Z, Zou Z, Wu X, Wang Y, Wu G, Harris RA, Wang J.	Brain Res. 2019 May 1;1710:33-42. doi: 10.1016/j.brainres.2018.12.037. Epub 2018 Dec 24.
