## Supplementary Table 5 for "D^R^e^A^mocracy: A Method to Capitalize on Prior Drug Discovery Efforts to Highlight Candidate Drugs for Repurposing"

### Sheet: table5
Table 5: CDRS commolanities in all four neurodegenerative diseases
Inds
12 common elements in AD and PD:	2 common elements in AD and MS:	2 common elements in MS and HD:	5 common elements in AD and HD:
vasospastic angina	cutaneous T-cell lymphoma (CTCL)	cervical cancer	renal cell carcinoma (RCC)
seizures	tetanus	hypoactive sexual desire disorder	schizophrenia
Parkinson's Disease			acute lymphoblastic leukemia (ALL)
depression			epilepsy
obsessive compulsive disorder (OCD)			breast cancer
congestive heart failure
hypertension
chronic stable angina
panic disorders
nephrotic syndrome
posttraumatic stress disorder
social anxiety disorder
Paths
21 common elements in AD and PD:	1 common element in PD and MS:	5 common elements in AD, PD and MS:	2 common elements in AD and MS:
Phototransduction	Phenylalanine metabolism	Amphetamine addiction	Tight junction
Gap junction		Parkinson disease	ABC transporters
Salivary secretion		Synaptic vesicle cycle
Pancreatic secretion		Serotonergic synapse
Gastric acid secretion		Vibrio cholerae infection
Cortisol synthesis and secretion
AMPK signaling pathway
Adrenergic signaling in cardiomyocytes
Aldosterone synthesis and secretion
Renin secretion
Insulin secretion
Cocaine addiction
Taste transduction
Morphine addiction
Vascular smooth muscle contraction
Alcoholism
Dopaminergic synapse
Glycerophospholipid metabolism
cGMP-PKG signaling pathway
Dilated cardiomyopathy
Regulation of lipolysis in adipocytes
MoAs
11 common elements in AD and PD:	2 common elements in MS and HD:	3 common elements in AD and HD:
KIT inhibitor	solute carrier family member inhibitor	dopamine receptor antagonist
RET tyrosine kinase inhibitor	topoisomerase inhibitor	sulfonylurea
carboxamide antiepileptic		angiotensin receptor antagonist
serotonin receptor antagonist
dopamine receptor agonist
acetylcholinesterase inhibitor
norepinephrine reuptake inhibitor
tricyclic antidepressant
serotonin reuptake inhibitor
glucocorticoid receptor agonist
adrenergic inhibitor
