## Supplementary Table 6 for "D^R^e^A^mocracy: A Method to Capitalize on Prior Drug Discovery Efforts to Highlight Candidate Drugs for Repurposing"

### Sheet: table6
Table 6: CTS commolanities in all four neurodegenerative diseases
MoAs
4 common elements in AD and PD:	4 common elements in PD and MS:	1 common element in MS and HD:	1 common element in AD and MS:	1 common element in AD, PD, MS and HD:	1 common element in AD, MS and HD:	1 common element in PD and HD:	1 common element in AD and HD:
serotonin receptor antagonist	neurotrophic agent	immunosuppressant	HMGCR inhibitor	norepinephrine transporter inhibitor	insulin sensitizer	glutamate receptor antagonist	phosphodiesterase inhibitor
astrocyte modulating agent	aromatic L-amino acid decarboxylase inhibitor
glutamate release inhibitor	chloride channel activator
dopamine receptor partial agonist	calcium channel modulator
Paths
3 common elements in AD and PD:	1 common element in PD and MS:	1 common element in MS and HD:	1 common element in PD, MS and HD:	1 common element in AD, PD, MS and HD:	1 common element in AD and MS:	6 common elements in PD and HD:
Pathways of neurodegeneration	Ferroptosis	Fatty acid biosynthesis	Systemic lupus erythematosus	Dopaminergic synapse	Circadian rhythm	Cocaine addiction
Nicotine addiction						Alcoholism
Serotonergic synapse						Parkinson disease
						Amphetamine addiction
						cAMP signaling pathway
						Synaptic vesicle cycle
Inds
1 common element in AD and PD:	5 common elements in PD and MS:	3 common elements in MS and HD:	1 common element in AD, PD and MS:	1 common element in AD and MS:	1 common element in PD and HD:
smoking cessation	acetaminophen overdose	amyotrophic lateral sclerosis (ALS)	Alzheimer's disease	mastocytoma	attention-deficit/hyperactivity disorder (ADHD)
	fescue toxicosis	brucellosis
	Friedreich's ataxia	tularemia
	hepatic injury
	Leber hereditary optic neuropathy (LHON)
