## Supplementary Table 8 for "D^R^e^A^mocracy: A Method to Capitalize on Prior Drug Discovery Efforts to Highlight Candidate Drugs for Repurposing"

### Sheet: table8
Table 8: DC-matrix of AD (CDRS)
pathway	p_value	Freq_of_paths	count_lists_with_drugs	normalised_freq.freq.max.	normalised_count_lists_with_drugs	sum_of_norm_freq_norm_count_lists	product_of_norm_freq_norm_count_lists	score
Protein export	0	3	3	0.0121951	0.0731707	0.0853659	0.000892326	0.0487805
Phototransduction	2.94e-09	17	14	0.0691057	0.341463	0.410569	0.0235971	0.23252
Gap junction	7.11e-09	171	35	0.695122	0.853659	1.54878	0.593397	0.790244
Salivary secretion	4.98e-08	117	36	0.47561	0.878049	1.35366	0.417609	0.717073
Pancreatic secretion	2.59e-07	84	34	0.341463	0.829268	1.17073	0.283165	0.634146
Gastric acid secretion	7.29e-07	89	34	0.361789	0.829268	1.19106	0.30002	0.642276
Cortisol synthesis and secretion	7.81e-07	43	23	0.174797	0.560976	0.735772	0.0980567	0.406504
AMPK signaling pathway	1.1e-06	108	34	0.439024	0.829268	1.26829	0.364069	0.673171
Amphetamine addiction	1.51e-06	103	34	0.418699	0.829268	1.24797	0.347214	0.665041
Parathyroid hormone synthesis, secretion and action	2.3e-06	86	25	0.349593	0.609756	0.95935	0.213167	0.505691
Adrenergic signaling in cardiomyocytes	3.58e-06	130	35	0.528455	0.853659	1.38211	0.45112	0.723577
Renin-angiotensin system	3.75e-06	28	4	0.113821	0.097561	0.211382	0.0111045	0.104065
Parkinson disease	4.5e-06	109	31	0.443089	0.756098	1.19919	0.335019	0.630894
Aldosterone synthesis and secretion	1.5e-05	52	28	0.211382	0.682927	0.894309	0.144359	0.494309
Viral myocarditis	1.72e-05	23	15	0.0934959	0.365854	0.45935	0.0342058	0.256911
Thyroid cancer	2.02e-05	54	25	0.219512	0.609756	0.829268	0.133849	0.453659
Transcriptional misregulation in cancer	2.68e-05	96	29	0.390244	0.707317	1.09756	0.276026	0.580488
Renin secretion	3.26e-05	92	26	0.373984	0.634146	1.00813	0.23716	0.530081
Insulin secretion	4.36e-05	79	34	0.321138	0.829268	1.15041	0.26631	0.626016
Melanogenesis	5.76e-05	58	26	0.235772	0.634146	0.869919	0.149514	0.474797
Synaptic vesicle cycle	6.91e-05	41	17	0.166667	0.414634	0.581301	0.0691057	0.315447
Cocaine addiction	7.21e-05	97	29	0.394309	0.707317	1.10163	0.278901	0.582114
Taste transduction	7.47e-05	114	31	0.463415	0.756098	1.21951	0.350387	0.639024
Hematopoietic cell lineage	8.85e-05	38	16	0.154472	0.390244	0.544715	0.0602816	0.295935
Serotonergic synapse	0.000106088	173	40	0.703252	0.97561	1.67886	0.6861	0.866667
Morphine addiction	0.000106833	90	32	0.365854	0.780488	1.14634	0.285544	0.614634
Vascular smooth muscle contraction	0.000109236	108	35	0.439024	0.853659	1.29268	0.374777	0.687805
Alcoholism	0.000164289	119	35	0.48374	0.853659	1.3374	0.412949	0.705691
Rheumatoid arthritis	0.000182363	39	17	0.158537	0.414634	0.573171	0.0657347	0.312195
Proteasome	0.000352835	6	4	0.0243902	0.097561	0.121951	0.00237954	0.0682927
Hypertrophic cardiomyopathy	0.000495351	39	14	0.158537	0.341463	0.5	0.0541344	0.268293
Tight junction	0.000532377	57	23	0.231707	0.560976	0.792683	0.129982	0.429268
Dopaminergic synapse	0.000847044	122	36	0.495935	0.878049	1.37398	0.435455	0.725203
Ovarian steroidogenesis	0.00104495	58	27	0.235772	0.658537	0.894309	0.155265	0.489431
Oxytocin signaling pathway	0.00151796	110	32	0.447154	0.780488	1.22764	0.348999	0.647154
Bile secretion	0.00162602	61	26	0.247967	0.634146	0.882114	0.157248	0.479675
Glycerophospholipid metabolism	0.00166895	28	13	0.113821	0.317073	0.430894	0.0360896	0.235772
Ras signaling pathway	0.00194471	134	33	0.544715	0.804878	1.34959	0.43843	0.700813
Terpenoid backbone biosynthesis	0.0028664	13	8	0.0528455	0.195122	0.247967	0.0103113	0.138211
ABC transporters	0.00307593	17	12	0.0691057	0.292683	0.361789	0.0202261	0.203252
Cushing syndrome	0.00406825	79	30	0.321138	0.731707	1.05285	0.234979	0.56748
cGMP-PKG signaling pathway	0.0042707	148	36	0.601626	0.878049	1.47967	0.528257	0.76748
Thermogenesis	0.0090692	69	26	0.280488	0.634146	0.914634	0.17787	0.492683
Olfactory transduction	0.0101107	16	14	0.0650407	0.341463	0.406504	0.022209	0.230894
Fatty acid degradation	0.0118672	10	10	0.0406504	0.243902	0.284553	0.00991473	0.162602
PPAR signaling pathway	0.0119305	35	17	0.142276	0.414634	0.556911	0.0589927	0.305691
Circadian rhythm	0.0136192	9	7	0.0365854	0.170732	0.207317	0.00624628	0.117073
Arachidonic acid metabolism	0.0151811	52	20	0.211382	0.487805	0.699187	0.103113	0.377236
Folate biosynthesis	0.0162919	17	10	0.0691057	0.243902	0.313008	0.016855	0.173984
Pentose and glucuronate interconversions	0.0163264	10	4	0.0406504	0.097561	0.138211	0.00396589	0.0747967
Regulation of actin cytoskeleton	0.0176107	103	34	0.418699	0.829268	1.24797	0.347214	0.665041
Mineral absorption	0.0202231	19	9	0.0772358	0.219512	0.296748	0.0169542	0.162602
Dilated cardiomyopathy	0.0239258	42	21	0.170732	0.512195	0.682927	0.0874479	0.37561
Inflammatory mediator regulation of TRP channels	0.0264298	113	34	0.45935	0.829268	1.28862	0.380924	0.681301
Vibrio cholerae infection	0.0284021	19	14	0.0772358	0.341463	0.418699	0.0263732	0.235772
Regulation of lipolysis in adipocytes	0.0300765	90	30	0.365854	0.731707	1.09756	0.267698	0.585366
Adherens junction	0.0301574	55	13	0.223577	0.317073	0.54065	0.0708903	0.279675
Notch signaling pathway	0.0405597	16	10	0.0650407	0.243902	0.308943	0.0158636	0.172358
Inflammatory bowel disease	0.0416633	22	12	0.0894309	0.292683	0.382114	0.0261749	0.211382
Fat digestion and absorption	0.0483943	15	11	0.0609756	0.268293	0.329268	0.0163593	0.185366
Ribosome biogenesis in eukaryotes	0.0487517	5	4	0.0203252	0.097561	0.117886	0.00198295	0.0666667
Thyroid hormone synthesis	0.0489577	21	14	0.0853659	0.341463	0.426829	0.0291493	0.239024
Rap1 signaling pathway	0.0497123	146	37	0.593496	0.902439	1.49593	0.535594	0.778862
indication	p_value	Freq	count_lists_with_drugs	normalised_freq.freq.max.	normalised_count_lists_with_drugs	sum_of_norm_freq_norm_count_lists	product_of_norm_freq_norm_count_lists	score
bipolar disorder	0	17	9	0.288136	0.473684	0.76182	0.136485	0.399465
chronic myeloid leukemia (CML)	0	14	10	0.237288	0.526316	0.763604	0.124888	0.410705
gastrointestinal stromal tumors (GIST)	0	11	8	0.186441	0.421053	0.607493	0.0785013	0.327208
ankylosing spondylitis	0	10	8	0.169492	0.421053	0.590544	0.0713649	0.320428
renal cell carcinoma (RCC)	0	9	4	0.152542	0.210526	0.363069	0.0321142	0.187333
bursitis	0	6	6	0.101695	0.315789	0.417484	0.0321142	0.230152
coronary heart disease	0	6	6	0.101695	0.315789	0.417484	0.0321142	0.230152
cutaneous T-cell lymphoma (CTCL)	0	6	6	0.101695	0.315789	0.417484	0.0321142	0.230152
thyroid cancer	0	6	4	0.101695	0.210526	0.312221	0.0214095	0.166994
aggressive systemic mastocytosis (ASM)	0	5	5	0.0847458	0.263158	0.347904	0.0223015	0.191793
chronic eosinophilic leukemia (CEL)	0	5	5	0.0847458	0.263158	0.347904	0.0223015	0.191793
dermatofibrosarcoma protuberans (DFSP)	0	5	5	0.0847458	0.263158	0.347904	0.0223015	0.191793
hypereosinophilic syndrome (HES)	0	5	5	0.0847458	0.263158	0.347904	0.0223015	0.191793
hypoparathyroidism	0	5	4	0.0847458	0.210526	0.295272	0.0178412	0.160214
irritability	0	5	5	0.0847458	0.263158	0.347904	0.0223015	0.191793
medullary thyroid cancer (MTC)	0	5	4	0.0847458	0.210526	0.295272	0.0178412	0.160214
myasthenia gravis	0	5	3	0.0847458	0.157895	0.242641	0.0133809	0.128635
myelodysplastic diseases (MDS)	0	5	5	0.0847458	0.263158	0.347904	0.0223015	0.191793
idiopathic pulmonary fibrosis (IPF)	0	4	4	0.0677966	0.210526	0.278323	0.014273	0.153434
tendinitis	0	4	4	0.0677966	0.210526	0.278323	0.014273	0.153434
tremors	0	4	3	0.0677966	0.157895	0.225691	0.0107047	0.121855
weight-loss aid	0	4	4	0.0677966	0.210526	0.278323	0.014273	0.153434
acute promyelocytic leukemia (APL)	0	3	3	0.0508475	0.157895	0.208742	0.00802855	0.115076
hepatocellular carcinoma (HCC)	0	3	3	0.0508475	0.157895	0.208742	0.00802855	0.115076
hypophosphatemia	0	3	3	0.0508475	0.157895	0.208742	0.00802855	0.115076
neuroendocrine tumors of pancreatic origin (PNET)	0	3	3	0.0508475	0.157895	0.208742	0.00802855	0.115076
rickets	0	3	3	0.0508475	0.157895	0.208742	0.00802855	0.115076
vasospastic angina	0	3	3	0.0508475	0.157895	0.208742	0.00802855	0.115076
cutaneous candidiasis	0	2	2	0.0338983	0.105263	0.139161	0.00356824	0.0767172
exercise-induced bronchoconstriction (EIB)	0	2	2	0.0338983	0.105263	0.139161	0.00356824	0.0767172
heart attack	0	2	2	0.0338983	0.105263	0.139161	0.00356824	0.0767172
histomoniasis	0	2	2	0.0338983	0.105263	0.139161	0.00356824	0.0767172
Kaposi sarcoma	0	2	2	0.0338983	0.105263	0.139161	0.00356824	0.0767172
soft tissue sarcoma (STS)	0	2	2	0.0338983	0.105263	0.139161	0.00356824	0.0767172
tetanus	0	2	2	0.0338983	0.105263	0.139161	0.00356824	0.0767172
tinea versicolor	0	2	2	0.0338983	0.105263	0.139161	0.00356824	0.0767172
schizophrenia	7e-07	32	16	0.542373	0.842105	1.38448	0.456735	0.722212
acute lymphoblastic leukemia (ALL)	7.78e-07	14	11	0.237288	0.578947	0.816236	0.137377	0.442284
seizures	1.21e-06	18	11	0.305085	0.578947	0.884032	0.176628	0.469402
non-small cell lung cancer (NSCLC)	3.23e-06	17	10	0.288136	0.526316	0.814451	0.15165	0.431044
Parkinson's Disease	0.000462275	19	7	0.322034	0.368421	0.690455	0.118644	0.349866
depression	0.00102261	26	14	0.440678	0.736842	1.17752	0.32471	0.618376
ulcerative colitis	0.00176226	13	10	0.220339	0.526316	0.746655	0.115968	0.403925
headache	0.00217875	10	9	0.169492	0.473684	0.643176	0.0802855	0.352007
osteoarthritis	0.00242709	21	13	0.355932	0.684211	1.04014	0.243533	0.552899
obsessive compulsive disorder (OCD)	0.00285958	5	5	0.0847458	0.263158	0.347904	0.0223015	0.191793
congestive heart failure	0.0044481	22	11	0.372881	0.578947	0.951829	0.215879	0.496521
hypertension	0.0053613	59	19	1	1	2	1	1
chronic stable angina	0.00923719	4	4	0.0677966	0.210526	0.278323	0.014273	0.153434
panic disorders	0.00923719	4	4	0.0677966	0.210526	0.278323	0.014273	0.153434
toothache	0.00923719	4	3	0.0677966	0.157895	0.225691	0.0107047	0.121855
epilepsy	0.0104241	9	9	0.152542	0.473684	0.626227	0.0722569	0.345227
hypercholesterolemia	0.0134165	6	4	0.101695	0.210526	0.312221	0.0214095	0.166994
myocardial infarction	0.0135981	11	7	0.186441	0.368421	0.554862	0.0686887	0.295629
hyperlipidemia	0.022263	8	4	0.135593	0.210526	0.34612	0.0285459	0.180553
erectile dysfunction	0.0297424	6	2	0.101695	0.105263	0.206958	0.0107047	0.103836
nephrotic syndrome	0.0297424	6	5	0.101695	0.263158	0.364853	0.0267618	0.198573
gastroparesis	0.0298214	3	3	0.0508475	0.157895	0.208742	0.00802855	0.115076
posttraumatic stress disorder	0.0298214	3	3	0.0508475	0.157895	0.208742	0.00802855	0.115076
social anxiety disorder	0.0298214	3	3	0.0508475	0.157895	0.208742	0.00802855	0.115076
psoriatic arthritis	0.033189	5	4	0.0847458	0.210526	0.295272	0.0178412	0.160214
breast cancer	0.0431653	18	12	0.305085	0.631579	0.936664	0.192685	0.500981
moa	p_value	Freq	count_lists_with_drugs	normalised_freq.freq.max.	normalised_count_lists_with_drugs	sum_of_norm_freq_norm_count_lists	product_of_norm_freq_norm_count_lists	score
PDGFR tyrosine kinase receptor inhibitor	0	34	13	0.918919	0.684211	1.60313	0.628734	0.778094
KIT inhibitor	0	27	12	0.72973	0.631579	1.36131	0.460882	0.670839
RET tyrosine kinase inhibitor	0	14	8	0.378378	0.421053	0.799431	0.159317	0.403983
ephrin inhibitor	0	5	5	0.135135	0.263158	0.398293	0.0355619	0.211949
SIRT activator	0	4	4	0.108108	0.210526	0.318634	0.0227596	0.169559
oxazolidine antiepileptic	0	3	3	0.0810811	0.157895	0.238976	0.0128023	0.127169
vitamin analog	0	3	3	0.0810811	0.157895	0.238976	0.0128023	0.127169
carboxamide antiepileptic	0	2	2	0.0540541	0.105263	0.159317	0.0056899	0.0847795
angiotensin converting enzyme inhibitor	5.62e-15	21	2	0.567568	0.105263	0.672831	0.059744	0.290185
VEGFR inhibitor	9.72e-12	28	9	0.756757	0.473684	1.23044	0.358464	0.586913
Bcr-Abl kinase inhibitor	5.16e-10	13	9	0.351351	0.473684	0.825036	0.16643	0.424751
insulin sensitizer	2.5e-09	10	8	0.27027	0.421053	0.691323	0.113798	0.36074
FGFR inhibitor	5.19e-09	14	6	0.378378	0.315789	0.694168	0.119488	0.340825
dopamine receptor antagonist	1.06e-07	33	14	0.891892	0.736842	1.62873	0.657183	0.798862
HMGCR inhibitor	2.7e-06	9	5	0.243243	0.263158	0.506401	0.0640114	0.255192
cyclooxygenase inhibitor	3.16e-06	37	16	1	0.842105	1.84211	0.842105	0.905263
FLT3 inhibitor	3.63e-06	13	6	0.351351	0.315789	0.667141	0.110953	0.330014
serotonin receptor antagonist	8.12e-06	34	19	0.918919	1	1.91892	0.918919	0.967568
EGFR inhibitor	9.59e-05	20	7	0.540541	0.368421	0.908962	0.199147	0.437269
dopamine receptor agonist	0.000149944	16	5	0.432432	0.263158	0.69559	0.113798	0.330868
acetylcholinesterase inhibitor	0.000166867	12	4	0.324324	0.210526	0.534851	0.0682788	0.256046
retinoid receptor agonist	0.000330074	10	4	0.27027	0.210526	0.480797	0.056899	0.234424
vitamin D receptor agonist	0.000766946	7	2	0.189189	0.105263	0.294452	0.0199147	0.138834
sulfonylurea	0.00265217	3	3	0.0810811	0.157895	0.238976	0.0128023	0.127169
norepinephrine reuptake inhibitor	0.00392216	5	5	0.135135	0.263158	0.398293	0.0355619	0.211949
tricyclic antidepressant	0.00435236	4	2	0.108108	0.105263	0.213371	0.0113798	0.106401
ATP channel blocker	0.00435236	4	2	0.108108	0.105263	0.213371	0.0113798	0.106401
proteasome inhibitor	0.00695626	5	3	0.135135	0.157895	0.29303	0.0213371	0.148791
cholinesterase inhibitor	0.00695626	5	2	0.135135	0.105263	0.240398	0.0142248	0.117212
PABA antagonist	0.00904552	4	4	0.108108	0.210526	0.318634	0.0227596	0.169559
Abl kinase inhibitor	0.00904552	4	3	0.108108	0.157895	0.266003	0.0170697	0.13798
HDAC inhibitor	0.0095011	13	9	0.351351	0.473684	0.825036	0.16643	0.424751
microtubule inhibitor	0.0114208	6	2	0.162162	0.105263	0.267425	0.0170697	0.128023
serotonin reuptake inhibitor	0.0161243	4	4	0.108108	0.210526	0.318634	0.0227596	0.169559
anthelmintic agent	0.0161243	4	3	0.108108	0.157895	0.266003	0.0170697	0.13798
T-type calcium channel blocker	0.0161243	4	3	0.108108	0.157895	0.266003	0.0170697	0.13798
glucocorticoid receptor agonist	0.0161585	13	9	0.351351	0.473684	0.825036	0.16643	0.424751
angiotensin receptor antagonist	0.0161726	6	2	0.162162	0.105263	0.267425	0.0170697	0.128023
lanosterol demethylase inhibitor	0.0191779	2	2	0.0540541	0.105263	0.159317	0.0056899	0.0847795
lipoprotein lipase activator	0.0191779	2	2	0.0540541	0.105263	0.159317	0.0056899	0.0847795
norepinephrine inhibitor	0.0191779	2	2	0.0540541	0.105263	0.159317	0.0056899	0.0847795
osteoclast inhibitor	0.0191779	2	1	0.0540541	0.0526316	0.106686	0.00284495	0.0532006
adrenergic inhibitor	0.0213286	3	3	0.0810811	0.157895	0.238976	0.0128023	0.127169
RAF inhibitor	0.0313926	7	6	0.189189	0.315789	0.504979	0.059744	0.265149
sterol demethylase inhibitor	0.0343572	5	2	0.135135	0.105263	0.240398	0.0142248	0.117212
catechol O methyltransferase inhibitor	0.0383049	3	3	0.0810811	0.157895	0.238976	0.0128023	0.127169
purine antagonist	0.0383049	3	2	0.0810811	0.105263	0.186344	0.00853485	0.0955903
