## Supplementary Table 9 for "D^R^e^A^mocracy: A Method to Capitalize on Prior Drug Discovery Efforts to Highlight Candidate Drugs for Repurposing"

### Sheet: table9
Table 9: DC-matrix of PD (CDRS)
pathway	p_value	Freq_of_paths	normalised_freq	count_lists_with_drugs	normalised_count_lists_with_drugs	score
Salivary secretion	2.21e-11	46	0.621622	14	0.933333	0.808649
Synaptic vesicle cycle	2.63e-10	23	0.310811	8	0.533333	0.444324
Adrenergic signaling in cardiomyocytes	5.65e-09	47	0.635135	12	0.8	0.734054
Dopaminergic synapse	3.62e-07	44	0.594595	12	0.8	0.717838
Amphetamine addiction	4.28e-07	35	0.472973	12	0.8	0.669189
cGMP-PKG signaling pathway	6.15e-06	49	0.662162	14	0.933333	0.824865
Vascular smooth muscle contraction	1.23e-05	35	0.472973	13	0.866667	0.709189
Renin secretion	1.43e-05	30	0.405405	11	0.733333	0.602162
Calcium signaling pathway	4.43e-05	74	1	15	1	1
Cocaine addiction	6.73e-05	30	0.405405	10	0.666667	0.562162
Alcoholism	6.85e-05	36	0.486486	12	0.8	0.674595
Taste transduction	0.000190442	33	0.445946	14	0.933333	0.738378
Dilated cardiomyopathy	0.000252333	17	0.22973	10	0.666667	0.491892
Serotonergic synapse	0.000464416	46	0.621622	15	1	0.848649
Pancreatic secretion	0.000643713	22	0.297297	10	0.666667	0.518919
Gap junction	0.000746584	40	0.540541	14	0.933333	0.776216
Phototransduction	0.00129232	5	0.0675676	5	0.333333	0.227027
Glycerophospholipid metabolism	0.00177553	10	0.135135	5	0.333333	0.254054
Gastric acid secretion	0.00464206	21	0.283784	11	0.733333	0.553514
Parkinson disease	0.00479123	26	0.351351	12	0.8	0.620541
Collecting duct acid secretion	0.00662757	7	0.0945946	4	0.266667	0.197838
GABAergic synapse	0.00751108	16	0.216216	8	0.533333	0.406486
cAMP signaling pathway	0.00808872	55	0.743243	15	1	0.897297
Systemic lupus erythematosus	0.00940702	8	0.108108	7	0.466667	0.323243
Chemical carcinogenesis	0.0106489	50	0.675676	14	0.933333	0.83027
Phenylalanine metabolism	0.0115629	7	0.0945946	4	0.266667	0.197838
Vibrio cholerae infection	0.0125899	7	0.0945946	6	0.4	0.277838
Morphine addiction	0.0182442	21	0.283784	9	0.6	0.473514
Neuroactive ligand-receptor interaction	0.0187987	74	1	15	1	1
Insulin secretion	0.021558	18	0.243243	12	0.8	0.577297
Cortisol synthesis and secretion	0.0286443	9	0.121622	6	0.4	0.288649
Tyrosine metabolism	0.0298856	8	0.108108	5	0.333333	0.243243
AMPK signaling pathway	0.0329439	22	0.297297	10	0.666667	0.518919
Regulation of lipolysis in adipocytes	0.0355752	23	0.310811	10	0.666667	0.524324
Aldosterone synthesis and secretion	0.042571	11	0.148649	7	0.466667	0.339459
Arginine biosynthesis	0.0478009	5	0.0675676	4	0.266667	0.187027
indication	p_value	Freq	normalised_freq	count_lists_with_drugs	normalised_count_lists_with_drugs	score
obsessive compulsive disorder (OCD)	0	6	0.193548	2	0.25	0.227419
panic disorders	0	5	0.16129	2	0.25	0.214516
social anxiety disorder	0	4	0.129032	2	0.25	0.201613
intra abdominal infections	0	1	0.0322581	1	0.125	0.0879032
edema	1.05e-07	11	0.354839	3	0.375	0.366935
hypertension	2.07e-06	31	1	8	1	1
benign prostatic hyperplasia (BPH)	1.22e-05	6	0.193548	1	0.125	0.152419
nephrotic syndrome	3.38e-05	6	0.193548	3	0.375	0.302419
Parkinson's Disease	4.34e-05	11	0.354839	5	0.625	0.516935
seizures	6.02e-05	9	0.290323	1	0.125	0.191129
Alzheimer's disease	0.000255553	5	0.16129	2	0.25	0.214516
depression	0.000265722	13	0.419355	6	0.75	0.617742
posttraumatic stress disorder	0.000722701	3	0.0967742	2	0.25	0.18871
chronic renal failure	0.00269725	3	0.0967742	1	0.125	0.11371
chronic stable angina	0.00269725	3	0.0967742	2	0.25	0.18871
congestive heart failure	0.00393231	10	0.322581	5	0.625	0.504032
organ rejection	0.00629373	3	0.0967742	2	0.25	0.18871
seasonal affective disorder	0.00807432	2	0.0645161	2	0.25	0.175806
vasospastic angina	0.00807432	2	0.0645161	2	0.25	0.175806
generalized anxiety disorder (GAD)	0.019209	3	0.0967742	2	0.25	0.18871
acute glomerulonephritis (AGN)	0.0227776	2	0.0645161	1	0.125	0.100806
Crohn's disease	0.0227776	2	0.0645161	2	0.25	0.175806
hepatic cirrhosis	0.0287154	3	0.0967742	1	0.125	0.11371
bronchospasm	0.0402575	3	0.0967742	1	0.125	0.11371
hyperprolactinemia	0.0428579	2	0.0645161	2	0.25	0.175806
moa	p_value	Freq	normalised_freq	count_lists_with_drugs	normalised_count_lists_with_drugs	score
adrenergic receptor agonist	4.8e-07	15	1	6	0.857143	0.914286
adrenergic inhibitor	6.24e-06	4	0.266667	2	0.285714	0.278095
estrogen receptor agonist	3.84e-05	7	0.466667	4	0.571429	0.529524
selective serotonin reuptake inhibitor (SSRI)	4.39e-05	5	0.333333	2	0.285714	0.304762
glucocorticoid receptor agonist	0.000240026	8	0.533333	4	0.571429	0.55619
calcium channel blocker	0.000276502	8	0.533333	4	0.571429	0.55619
adrenergic receptor antagonist	0.000479984	12	0.8	7	1	0.92
dopamine receptor agonist	0.000612123	7	0.466667	4	0.571429	0.529524
dopamine precursor	0.00114171	2	0.133333	2	0.285714	0.224762
electrolyte reabsorption inhibitor	0.00114171	2	0.133333	2	0.285714	0.224762
diuretic	0.00189146	3	0.2	2	0.285714	0.251429
RET tyrosine kinase inhibitor	0.00189146	3	0.2	3	0.428571	0.337143
serotonin reuptake inhibitor	0.00189146	3	0.2	3	0.428571	0.337143
acetylcholinesterase inhibitor	0.00221291	5	0.333333	3	0.428571	0.390476
norepinephrine reuptake inhibitor	0.00276662	3	0.2	2	0.285714	0.251429
sodium/potassium/chloride transporter inhibitor	0.00654744	2	0.133333	1	0.142857	0.139048
acetylcholine receptor antagonist	0.00956554	8	0.533333	5	0.714286	0.641905
thromboxane receptor antagonist	0.015649	2	0.133333	2	0.285714	0.224762
tricyclic antidepressant	0.015649	2	0.133333	2	0.285714	0.224762
KIT inhibitor	0.0285431	3	0.2	2	0.285714	0.251429
adrenergic neuron blocker	0.0338607	1	0.0666667	1	0.142857	0.112381
aromatic L-amino acid decarboxylase inhibitor	0.0338607	1	0.0666667	1	0.142857	0.112381
carbonic anhydrase activator	0.0338607	1	0.0666667	1	0.142857	0.112381
carboxamide antiepileptic	0.0338607	1	0.0666667	1	0.142857	0.112381
chloride reabsorption inhibitor	0.0338607	1	0.0666667	1	0.142857	0.112381
GABA aminotransferase inhibitor	0.0338607	1	0.0666667	1	0.142857	0.112381
heme oxygenase inhibitor	0.0338607	1	0.0666667	1	0.142857	0.112381
hemoglobin antagonist	0.0338607	1	0.0666667	1	0.142857	0.112381
LDL oxidation inhibitor	0.0338607	1	0.0666667	1	0.142857	0.112381
norepinephrine precursor	0.0338607	1	0.0666667	1	0.142857	0.112381
thymidine phosphorylase inhibitor	0.0338607	1	0.0666667	1	0.142857	0.112381
serotonin receptor antagonist	0.0407465	8	0.533333	4	0.571429	0.55619
