## Supplementary Table 10 for "D^R^e^A^mocracy: A Method to Capitalize on Prior Drug Discovery Efforts to Highlight Candidate Drugs for Repurposing"

### Sheet: table10
Table 10: DC-matrix of HD (CDRS)
pathway	p_value	Freq.x	normalised_freq	count_lists_with_drugs	normalised_count_lists_with_drugs	score
Human immunodeficiency virus 1 infection	0.00153926	19	0.730769	2	0.666667	0.692308
Cell cycle	0.00171175	13	0.5	3	1	0.8
DNA replication	0.0113044	2	0.0769231	2	0.666667	0.430769
Chronic myeloid leukemia	0.0127261	13	0.5	3	1	0.8
p53 signaling pathway	0.0158295	8	0.307692	1	0.333333	0.323077
Non-homologous end-joining	0.0230872	2	0.0769231	1	0.333333	0.230769
Measles	0.0241143	13	0.5	2	0.666667	0.6
RNA polymerase	0.0241652	1	0.0384615	1	0.333333	0.215385
Viral carcinogenesis	0.0261886	14	0.538462	2	0.666667	0.615385
Basal transcription factors	0.032799	2	0.0769231	1	0.333333	0.230769
Epstein-Barr virus infection	0.0343692	15	0.576923	2	0.666667	0.630769
Hepatitis B	0.0350615	16	0.615385	2	0.666667	0.646154
Cellular senescence	0.0363244	14	0.538462	1	0.333333	0.415385
Herpes simplex virus 1 infection	0.045919	12	0.461538	2	0.666667	0.584615
indication	p_value	Freq	normalised_freq	count_lists_with_drugs	normalised_count_lists_with_drugs	score
acute myeloid leukemia (AML)	0.000230422	4	0.666667	1	0.5	0.566667
chronic kidney disease (CKD)	0.00136314	2	0.333333	1	0.5	0.433333
Wilm's tumor	0.00136314	2	0.333333	1	0.5	0.433333
breast cancer	0.00151316	5	0.833333	2	1	0.933333
acute lymphoblastic leukemia (ALL)	0.00366412	3	0.5	1	0.5	0.5
hyperparathyroidism	0.00653314	2	0.333333	1	0.5	0.433333
renal cell carcinoma (RCC)	0.00901861	2	0.333333	2	1	0.733333
Hodgkin's lymphoma	0.0150326	2	0.333333	2	1	0.733333
ovarian cancer	0.0185295	2	0.333333	2	1	0.733333
schizophrenia	0.0205063	4	0.666667	2	1	0.866667
cervical cancer	0.0215938	1	0.166667	1	0.5	0.366667
chronic immune thrombocytopenia (ITP)	0.0215938	1	0.166667	1	0.5	0.366667
gestational choriocarcinoma	0.0215938	1	0.166667	1	0.5	0.366667
gestational trophoblastic disease (GTD)	0.0215938	1	0.166667	1	0.5	0.366667
hydatidiform mole	0.0215938	1	0.166667	1	0.5	0.366667
parathyroid carcinoma	0.0215938	1	0.166667	1	0.5	0.366667
epilepsy	0.0354384	2	0.333333	1	0.5	0.433333
Ewing's sarcoma	0.0427268	1	0.166667	1	0.5	0.366667
hypoactive sexual desire disorder	0.0427268	1	0.166667	1	0.5	0.366667
rhabdomyosarcoma	0.0427268	1	0.166667	1	0.5	0.366667
Tourette's disorder	0.0427268	1	0.166667	1	0.5	0.366667
moa	p_value	Freq	normalised_freq	count_lists_with_drugs	normalised_count_lists_with_drugs	score
topoisomerase inhibitor	3.86e-08	8	1	2	1	1
CDK inhibitor	1.39e-05	6	0.75	1	0.5	0.6
dopamine receptor antagonist	0.000579759	6	0.75	2	1	0.9
mTOR inhibitor	0.000734379	4	0.5	1	0.5	0.5
IKK inhibitor	0.00334021	2	0.25	1	0.5	0.4
RNA polymerase inhibitor	0.0119043	2	0.25	1	0.5	0.4
angiotensin receptor antagonist	0.0135067	2	0.25	1	0.5	0.4
DNA protein kinase inhibitor	0.0223506	1	0.125	1	0.5	0.35
mitochondrial electron transport inhibitor	0.0223506	1	0.125	1	0.5	0.35
succinimide antiepileptic	0.0223506	1	0.125	1	0.5	0.35
sulfonylurea	0.0333403	1	0.125	1	0.5	0.35
PI3K inhibitor	0.0376706	3	0.375	1	0.5	0.45
calcium channel activator	0.0442081	1	0.125	1	0.5	0.35
solute carrier family member inhibitor	0.0442081	1	0.125	1	0.5	0.35
