## Supplementary Table 11 for "D^R^e^A^mocracy: A Method to Capitalize on Prior Drug Discovery Efforts to Highlight Candidate Drugs for Repurposing"

### Sheet: table11
Table 11: DC-matrix of MS (CDRS)
pathway	p_value	Freq	normalised_freq	count_lists_with_drugs	normalised_count_lists_with_drugs	score
ABC transporters	0.0122962	3	0.214286	1	0.2	0.205714
Oxidative phosphorylation	0.0162042	2	0.142857	2	0.4	0.297143
Serotonergic synapse	0.0171328	14	1	5	1	1
Tight junction	0.0185431	6	0.428571	4	0.8	0.651429
Tryptophan metabolism	0.0198176	4	0.285714	2	0.4	0.354286
Parkinson disease	0.0208339	9	0.642857	4	0.8	0.737143
Phenylalanine metabolism	0.0291869	3	0.214286	1	0.2	0.205714
Vibrio cholerae infection	0.0304292	3	0.214286	2	0.4	0.325714
Amphetamine addiction	0.0324847	8	0.571429	4	0.8	0.708571
Huntington disease	0.0370382	8	0.571429	4	0.8	0.708571
Synaptic vesicle cycle	0.0387008	4	0.285714	3	0.6	0.474286
Alanine, aspartate and glutamate metabolism	0.0422895	2	0.142857	2	0.4	0.297143
D-Glutamine and D-glutamate metabolism	0.042939	1	0.0714286	1	0.2	0.148571
indication	p_value	Freq	normalised_freq	count_lists_with_drugs	normalised_count_lists_with_drugs	score
cholesterol	0.000844295	2	0.666667	2	0.666667	0.666667
cervical cancer	0.0120823	1	0.333333	1	0.333333	0.333333
familial amyloid polyneuropathy (FAP)	0.0120823	1	0.333333	1	0.333333	0.333333
hyperaldosteronism	0.0120823	1	0.333333	1	0.333333	0.333333
tetanus	0.0120823	1	0.333333	1	0.333333	0.333333
tuberculosis	0.0173152	2	0.666667	1	0.333333	0.466667
acute intermittent porphyria (AIP)	0.0240216	1	0.333333	1	0.333333	0.333333
genital warts	0.0240216	1	0.333333	1	0.333333	0.333333
hepatic encephalopathy (HE)	0.0240216	1	0.333333	1	0.333333	0.333333
hypoactive sexual desire disorder	0.0240216	1	0.333333	1	0.333333	0.333333
hypokalemia	0.0240216	1	0.333333	1	0.333333	0.333333
cutaneous T-cell lymphoma (CTCL)	0.0358197	1	0.333333	1	0.333333	0.333333
small cell lung cancer	0.0474782	1	0.333333	1	0.333333	0.333333
moa	p_value	Freq	normalised_freq	count_lists_with_drugs	normalised_count_lists_with_drugs	score
mycolic synthesis inhibitor	0.00680171	1	0.5	1	0.5	0.5
transthyretin amyloid inhibitor	0.00680171	1	0.5	1	0.5	0.5
uricosuric blocker	0.0202696	1	0.5	1	0.5	0.5
PPAR receptor agonist	0.022116	2	1	1	0.5	0.7
FABI inhibitor	0.0269365	1	0.5	1	0.5	0.5
psychoactive drug	0.0269365	1	0.5	1	0.5	0.5
solute carrier family member inhibitor	0.0269365	1	0.5	1	0.5	0.5
DNA dependent protein kinase inhibitor	0.0401372	1	0.5	1	0.5	0.5
topoisomerase inhibitor	0.0403125	2	1	2	1	1
chloride channel blocker	0.0466717	1	0.5	1	0.5	0.5
mineralocorticoid receptor antagonist	0.0466717	1	0.5	1	0.5	0.5
