## Supplementary Table 12 for "D^R^e^A^mocracy: A Method to Capitalize on Prior Drug Discovery Efforts to Highlight Candidate Drugs for Repurposing"

### Sheet: table12
Table 12: DC-matrix of AD (CTS)
pathway	p_value	Freq	normalised_freq	score
Notch signaling pathway	0.000619512	7	0.175	0.175
Alzheimer disease	0.000963179	36	0.9	0.9
Pathways of neurodegeneration	0.00119594	38	0.95	0.95
Nicotine addiction	0.00164487	13	0.325	0.325
Propanoate metabolism	0.00752757	4	0.1	0.1
PPAR signaling pathway	0.00787246	9	0.225	0.225
Serotonergic synapse	0.0101004	30	0.75	0.75
Ovarian steroidogenesis	0.0113798	12	0.3	0.3
Pyruvate metabolism	0.0164855	4	0.1	0.1
Circadian rhythm	0.0203936	3	0.075	0.075
Arachidonic acid metabolism	0.0248504	11	0.275	0.275
Glycerophospholipid metabolism	0.028514	6	0.15	0.15
Huntington disease	0.0373769	16	0.4	0.4
AMPK signaling pathway	0.0453291	16	0.4	0.4
NF-kappa B signaling pathway	0.0464647	13	0.325	0.325
Cholesterol metabolism	0.0474956	3	0.075	0.075
Dopaminergic synapse	0.0486803	20	0.5	0.5
Viral myocarditis	0.0491081	4	0.1	0.1
Retrograde endocannabinoid signaling	0.0498451	17	0.425	0.425
indication	p_value	Freq	normalised_freq	score
Alzheimer's disease	0.00340202	3	0.428571	0.428571
ankylosing spondylitis	0.00494799	3	0.428571	0.428571
cutaneous T-cell lymphoma (CTCL)	0.00503029	2	0.285714	0.285714
smoking cessation	0.00503029	2	0.285714	0.285714
coronary heart disease	0.0097855	2	0.285714	0.285714
senile dementia	0.0149003	3	0.428571	0.428571
depression	0.0150729	6	0.857143	0.857143
bursitis	0.0158647	2	0.285714	0.285714
fatigue	0.0231508	2	0.285714	0.285714
diabetes mellitus	0.0238355	5	0.714286	0.714286
exercise-induced bronchoconstriction (EIB)	0.0416452	1	0.142857	0.142857
heart attack	0.0416452	1	0.142857	0.142857
hyperaldosteronism	0.0416452	1	0.142857	0.142857
lymphangioleiomyomatosis	0.0416452	1	0.142857	0.142857
mastocytoma	0.0416452	1	0.142857	0.142857
polycystic ovary syndrom (PCOS)	0.0416452	1	0.142857	0.142857
myocardial infarction	0.042075	3	0.428571	0.428571
moa	p_value	Freq	normalised_freq	score
insulin sensitizer	7.1e-07	5	0.625	0.625
gamma secretase inhibitor	7.8e-06	5	0.625	0.625
acetylcholine receptor agonist	0.00195642	5	0.625	0.625
serotonin receptor antagonist	0.00211365	8	1	1
beta-secretase inhibitor	0.00234566	2	0.25	0.25
gamma secretase modulator	0.00234566	2	0.25	0.25
acetylcholinesterase inhibitor	0.0180496	3	0.375	0.375
sodium/glucose cotransporter inhibitor	0.0196048	2	0.25	0.25
antidepressant	0.0201094	1	0.125	0.125
astrocyte modulating agent	0.0201094	1	0.125	0.125
atherogenesis inhibitor	0.0201094	1	0.125	0.125
BDNF inducer	0.0201094	1	0.125	0.125
glutamate release inhibitor	0.0201094	1	0.125	0.125
intermediate conductance potassium channel blocker	0.0201094	1	0.125	0.125
PET radiotracer	0.0201094	1	0.125	0.125
pharmacological chaperone	0.0201094	1	0.125	0.125
HMGCR inhibitor	0.0232193	2	0.25	0.25
phosphodiesterase inhibitor	0.0290708	5	0.625	0.625
PPAR receptor agonist	0.0302259	3	0.375	0.375
dopamine receptor modulator	0.0398174	1	0.125	0.125
dopamine receptor partial agonist	0.0398174	1	0.125	0.125
lipoprotein lipase activator	0.0398174	1	0.125	0.125
norepinephrine transporter inhibitor	0.0398174	1	0.125	0.125
RAGE receptor antagonist	0.0398174	1	0.125	0.125
angiotensin receptor antagonist	0.0400687	2	0.25	0.25
