## Supplementary Table 13 for "D^R^e^A^mocracy: A Method to Capitalize on Prior Drug Discovery Efforts to Highlight Candidate Drugs for Repurposing"

### Sheet: table13
Table 13: DC-matrix of PD (CTS)
pathway	p_value	Freq	normalised_freq	score
Cocaine addiction	2.37e-09	27	0.574468	0.574468
Alcoholism	3.04e-09	31	0.659574	0.659574
Dopaminergic synapse	1.48e-08	31	0.659574	0.659574
Parkinson disease	5.02e-08	26	0.553191	0.553191
Amphetamine addiction	1.85e-06	22	0.468085	0.468085
Morphine addiction	8.02e-06	20	0.425532	0.425532
Serotonergic synapse	2.47e-05	31	0.659574	0.659574
Rap1 signaling pathway	3.2e-05	30	0.638298	0.638298
Nicotine addiction	7.17e-05	13	0.276596	0.276596
Taste transduction	0.000124921	21	0.446809	0.446809
cAMP signaling pathway	0.000206263	37	0.787234	0.787234
Systemic lupus erythematosus	0.000693346	7	0.148936	0.148936
Neuroactive ligand-receptor interaction	0.000852902	47	1	1
Calcium signaling pathway	0.00181719	38	0.808511	0.808511
Gap junction	0.0036411	22	0.468085	0.468085
cGMP-PKG signaling pathway	0.00372487	23	0.489362	0.489362
Circadian entrainment	0.00569847	11	0.234043	0.234043
Tyrosine metabolism	0.00997608	6	0.12766	0.12766
Ferroptosis	0.0151546	3	0.0638298	0.0638298
Pathways of neurodegeneration	0.0200736	25	0.531915	0.531915
Glutamatergic synapse	0.0258118	10	0.212766	0.212766
Vascular smooth muscle contraction	0.0290319	14	0.297872	0.297872
Prion disease	0.0297876	12	0.255319	0.255319
Synaptic vesicle cycle	0.0308017	6	0.12766	0.12766
Pancreatic secretion	0.0327795	10	0.212766	0.212766
Phenylalanine metabolism	0.0350003	4	0.0851064	0.0851064
Spinocerebellar ataxia	0.0392297	10	0.212766	0.212766
Salivary secretion	0.0398129	13	0.276596	0.276596
Amyotrophic lateral sclerosis	0.0499055	12	0.255319	0.255319
indication	p_value	Freq	normalised_freq	score
Parkinson's Disease	6.19e-13	13	1	1
Alzheimer's disease	4.17e-05	4	0.307692	0.307692
smoking cessation	0.00241883	2	0.153846	0.153846
attention-deficit/hyperactivity disorder (ADHD)	0.00776247	2	0.153846	0.153846
restless leg syndrome	0.00776247	2	0.153846	0.153846
acetaminophen overdose	0.0287918	1	0.0769231	0.0769231
cycloplegia diagnostic	0.0287918	1	0.0769231	0.0769231
dizziness	0.0287918	1	0.0769231	0.0769231
fescue toxicosis	0.0287918	1	0.0769231	0.0769231
Friedreich's ataxia	0.0287918	1	0.0769231	0.0769231
hepatic injury	0.0287918	1	0.0769231	0.0769231
Leber hereditary optic neuropathy (LHON)	0.0287918	1	0.0769231	0.0769231
mydriasis diagnostic	0.0287918	1	0.0769231	0.0769231
pelvic inflammatory disease	0.031793	2	0.153846	0.153846
urinary incontinence	0.031793	2	0.153846	0.153846
moa	p_value	Freq	normalised_freq	score
dopamine receptor agonist	3.1e-07	8	1	1
adenosine receptor antagonist	8.92e-07	7	0.875	0.875
serotonin receptor inverse agonist	0.000722645	2	0.25	0.25
neurotrophic agent	0.00143049	2	0.25	0.25
glutamate receptor antagonist	0.00194387	6	0.75	0.75
serotonin receptor antagonist	0.00911809	6	0.75	0.75
sigma receptor agonist	0.0122053	2	0.25	0.25
aromatic L-amino acid decarboxylase inhibitor	0.0156735	1	0.125	0.125
astrocyte modulating agent	0.0156735	1	0.125	0.125
cell death inhibitor	0.0156735	1	0.125	0.125
chloride channel activator	0.0156735	1	0.125	0.125
glutamate release inhibitor	0.0156735	1	0.125	0.125
immunophilin ligand	0.0156735	1	0.125	0.125
norepinephrine precursor	0.0156735	1	0.125	0.125
mucolytic agent	0.0169601	2	0.25	0.25
serotonin receptor agonist	0.0271826	4	0.5	0.5
dopamine reuptake inhibitor	0.0283946	2	0.25	0.25
dopamine precursor	0.0311037	1	0.125	0.125
dopamine receptor partial agonist	0.0311037	1	0.125	0.125
myeloperoxidase inhibitor	0.0311037	1	0.125	0.125
norepinephrine transporter inhibitor	0.0311037	1	0.125	0.125
aryl hydrocarbon receptor antagonist	0.0462942	1	0.125	0.125
benzodiazepine receptor antagonist	0.0462942	1	0.125	0.125
calcium channel modulator	0.0462942	1	0.125	0.125
sigma receptor ligand	0.0462942	1	0.125	0.125
SIRT activator	0.0462942	1	0.125	0.125
