## Supplementary Table 14 for "D^R^e^A^mocracy: A Method to Capitalize on Prior Drug Discovery Efforts to Highlight Candidate Drugs for Repurposing"

### Sheet: table14
Table 14: DC-matrix of HD (CTS)
pathway	p_value	Freq	normalised_freq	score
Amphetamine addiction	0.000278736	6	1	1
Dopaminergic synapse	0.00162222	6	1	1
Cocaine addiction	0.00212217	5	0.833333	0.833333
Parkinson disease	0.00298034	5	0.833333	0.833333
Synaptic vesicle cycle	0.00361456	3	0.5	0.5
Alcoholism	0.0063581	5	0.833333	0.833333
Glucagon signaling pathway	0.00791852	3	0.5	0.5
Systemic lupus erythematosus	0.0159062	2	0.333333	0.333333
RNA transport	0.0310236	1	0.166667	0.166667
cAMP signaling pathway	0.0427787	6	1	1
Fatty acid biosynthesis	0.0486769	1	0.166667	0.166667
indication	p_value	Freq	normalised_freq	score
cholera	0.00126626	2	1	1
Huntington's disease	0.00694087	1	0.5	0.5
amyotrophic lateral sclerosis (ALS)	0.0138353	1	0.5	0.5
brucellosis	0.0138353	1	0.5	0.5
tularemia	0.0138353	1	0.5	0.5
chancroid	0.0206837	1	0.5	0.5
irritability	0.0206837	1	0.5	0.5
psittacosis	0.0206837	1	0.5	0.5
dyskinesia	0.0274863	1	0.5	0.5
trachoma	0.0274863	1	0.5	0.5
attention-deficit/hyperactivity disorder (ADHD)	0.0342433	1	0.5	0.5
urethritis	0.0342433	1	0.5	0.5
hypertriglyceridemia	0.047622	1	0.5	0.5
moa	p_value	Freq	normalised_freq	score
vesicular monoamine transporter inhibitor	6.61e-05	2	0.666667	0.666667
glutamate receptor antagonist	0.00273606	3	1	1
survival motor neuron protein modulator	0.00340086	1	0.333333	0.333333
norepinephrine transporter inhibitor	0.00679065	1	0.333333	0.333333
glutamate inhibitor	0.016894	1	0.333333	0.333333
Abl kinase inhibitor	0.0235748	1	0.333333	0.333333
SIRT inhibitor	0.0235748	1	0.333333	0.333333
insulin sensitizer	0.0335148	1	0.333333	0.333333
phosphodiesterase inhibitor	0.0340165	2	0.666667	0.666667
dopamine receptor antagonist	0.039249	2	0.666667	0.666667
cholesterol inhibitor	0.0400875	1	0.333333	0.333333
immunosuppressant	0.0400875	1	0.333333	0.333333
Bcr-Abl kinase inhibitor	0.0498666	1	0.333333	0.333333
