## Supplementary Table 15 for "D^R^e^A^mocracy: A Method to Capitalize on Prior Drug Discovery Efforts to Highlight Candidate Drugs for Repurposing"

### Sheet: table15
Table 15: DC-matrix of MS (CTS)
pathway	p_value	Freq	normalised_freq	score
Dopaminergic synapse	0.00145849	13	0.866667	0.866667
Legionellosis	0.00806476	4	0.266667	0.266667
Fatty acid biosynthesis	0.0162317	2	0.133333	0.133333
ECM-receptor interaction	0.0179132	2	0.133333	0.133333
Circadian rhythm	0.0196649	2	0.133333	0.133333
Intestinal immune network for IgA production	0.0253255	2	0.133333	0.133333
Ferroptosis	0.0294213	2	0.133333	0.133333
Rheumatoid arthritis	0.0301238	4	0.266667	0.266667
Base excision repair	0.036018	2	0.133333	0.133333
Cell adhesion molecules	0.0383319	2	0.133333	0.133333
Terpenoid backbone biosynthesis	0.0383319	2	0.133333	0.133333
Systemic lupus erythematosus	0.0401296	3	0.2	0.2
Tuberculosis	0.0411034	7	0.466667	0.466667
Inflammatory bowel disease	0.0458122	3	0.2	0.2
Adrenergic signaling in cardiomyocytes	0.0477331	9	0.6	0.6
indication	p_value	Freq	normalised_freq	score
multiple sclerosis	4.89e-08	7	1	1
Alzheimer's disease	0.000637136	3	0.428571	0.428571
seizures	0.00148473	4	0.571429	0.571429
MRI contrast agent	0.00314994	2	0.285714	0.285714
hypercholesterolemia	0.013828	2	0.285714	0.285714
acetaminophen overdose	0.0233933	1	0.142857	0.142857
fescue toxicosis	0.0233933	1	0.142857	0.142857
Friedreich's ataxia	0.0233933	1	0.142857	0.142857
hepatic injury	0.0233933	1	0.142857	0.142857
hypothyroidism	0.0233933	1	0.142857	0.142857
Leber hereditary optic neuropathy (LHON)	0.0233933	1	0.142857	0.142857
mastocytoma	0.0233933	1	0.142857	0.142857
hyperlipidemia	0.0357092	2	0.285714	0.285714
amyotrophic lateral sclerosis (ALS)	0.0462453	1	0.142857	0.142857
brucellosis	0.0462453	1	0.142857	0.142857
carnitine deficiency	0.0462453	1	0.142857	0.142857
hairy cell leukemia	0.0462453	1	0.142857	0.142857
Lambert-Eaton myasthenic syndrome (LEMS)	0.0462453	1	0.142857	0.142857
myxedema coma	0.0462453	1	0.142857	0.142857
peripheral neuropathy	0.0462453	1	0.142857	0.142857
sleep cycle support	0.0462453	1	0.142857	0.142857
tularemia	0.0462453	1	0.142857	0.142857
vitamin D deficiency	0.0462453	1	0.142857	0.142857
moa	p_value	Freq	normalised_freq	score
sphingosine 1-phosphate receptor agonist	0.00362767	2	0.666667	0.666667
insulin sensitizer	0.00450434	2	0.666667	0.666667
HMGCR inhibitor	0.00651862	2	0.666667	0.666667
immunosuppressant	0.00651862	2	0.666667	0.666667
aromatic L-amino acid decarboxylase inhibitor	0.0103504	1	0.333333	0.333333
carboxamide antiepileptic	0.0103504	1	0.333333	0.333333
chloride channel activator	0.0103504	1	0.333333	0.333333
radiopaque medium	0.01154	2	0.666667	0.666667
sodium channel blocker	0.0139282	3	1	1
adenosine deaminase inhibitor	0.0205953	1	0.333333	0.333333
norepinephrine transporter inhibitor	0.0205953	1	0.333333	0.333333
calcium channel modulator	0.0307355	1	0.333333	0.333333
hydantoin antiepileptic	0.0307355	1	0.333333	0.333333
sphingosine 1-phosphate receptor modulator	0.0307355	1	0.333333	0.333333
potassium channel blocker	0.0335713	2	0.666667	0.666667
dehydrogenase inhibitor	0.0407723	1	0.333333	0.333333
gap junction modulator	0.0407723	1	0.333333	0.333333
monoacylglycerol lipase inhibitor	0.0407723	1	0.333333	0.333333
neurotrophic agent	0.0407723	1	0.333333	0.333333
thyroid hormone stimulant	0.0407723	1	0.333333	0.333333
benzodiazepine receptor agonist	0.0453743	2	0.666667	0.666667
